# Soil Microbial Composition and Structure Allow Assessment of Biological Product Effectiveness and Crop Yield Prediction

**DOI:** 10.1101/2021.02.09.430373

**Authors:** Nabeel Imam, Ignacio Belda, Adrian J. Duehl, James R. Doroghazi, Daniel E. Almonacid, Varghese P. Thomas, Alberto Acedo

## Abstract

Understanding the effectiveness and potential mechanism of action of agricultural biological products under different soil profiles and crops will allow more precise product recommendations based on local conditions and will ultimately result in increased crop yield. This study aimed to use bulk and rhizosphere soil’s microbial composition and structure to evaluate the effect of a *Bacillus amyloliquefaciens* strain QST713 inoculant on potatoes, and to explore its relationship with crop yield. We implemented NGS and bioinformatics approaches to assess the bacterial and fungal biodiversity in 185 soil samples, distributed over four different time points -from planting to harvest -from three different geographical regions in the United States.

In addition to variety, phenological stage of the potato plant and geography being important factors defining the microbiome composition and structure, the microbial inoculant applied as a treatment also had a significant effect. However, treatment preserved the native communities without causing a detectable long-lasting effect on the alpha- and beta-diversity patterns after harvest. Specific taxonomic groups, and most interestingly the structure of the fungal and bacterial communities (measured using co-occurrence and co-exclusion networks), changed after inoculation. Additionally, using information about the application of the microbial inoculant and considering microbiome composition and structure data we were able to train a Random Forest model to estimate if a bulk or rhizosphere soil sample came from a low or high yield block with relatively high accuracy, concluding that the structure of fungal communities is a better estimator of potato yield than the structure of bacterial communities.

**IMPORTANCE:** The manuscript’s results reinforce the notion that each crop variety on each location recruits a unique microbial community and that these communities are modulated by the vegetative growth stage of the plant. Moreover, inoculation of a *Bacillus amyloliquefaciens* strain QST713-based product on potatoes also changed specific taxonomic groups and, most interestingly, the structure of local fungal and bacterial networks in bulk and rhizosphere soil. The data obtained, coming from in-field assays performed in three different geographical locations, allowed training a predictive model to estimate the yield of a certain block, identifying microbiome variables -especially those related to microbial community structure- with a higher predictive power than the variety and geography of the block. The methods described here can be replicated to fit new models predicting yield in any other crop, and to evaluate the effect of any Ag-input product in the composition and structure of the soil microbiome.
