## Supplemental Table S1 for "Soil Microbial Composition and Structure Allow Assessment of Biological Product Effectiveness and Crop Yield Prediction"

### Sheet: Full_PERMANOVA_16S
Model	Covariates	Df	SumOfSqs	R2	F	PERMANOVA pvalue	BDISPR pvalue
Treatment+Variety+Timepoint+Location	Treatment	1	2062.12	0.00431947	2.01135	0.062	4.57768e-17
Treatment+Variety+Timepoint+Location	Variety	1	136501	0.285925	133.14	0.001	4.57768e-17
Treatment+Variety+Timepoint+Location	Timepoint	3	136371	0.285652	44.3377	0.001	4.57768e-17
Treatment+Variety+Timepoint+Location	Location	1	19974.6	0.0418404	19.4829	0.001	4.57768e-17
Treatment+Variety+Timepoint+Location	Residual	178	182493	0.382264	NA	NA	4.57768e-17
Treatment+Variety+Timepoint+Location	Total	184	477401	1	NA	NA	4.57768e-17

### Sheet: Full_PERMANOVA_ITS
Model	Covariates	Df	SumOfSqs	R2	F	PERMANOVA pvalue	BDISPR pvalue
Treatment+Variety+Timepoint+Location	Treatment	1	1792.06	0.00661182	2.16524	0.037	1.25153e-06
Treatment+Variety+Timepoint+Location	Variety	1	80938.9	0.298625	97.7938	0.001	1.25153e-06
Treatment+Variety+Timepoint+Location	Timepoint	3	22855.9	0.084327	9.20513	0.001	1.25153e-06
Treatment+Variety+Timepoint+Location	Location	1	18130.1	0.0668913	21.9056	0.001	1.25153e-06
Treatment+Variety+Timepoint+Location	Residual	178	147322	0.543545	NA	NA	1.25153e-06
Treatment+Variety+Timepoint+Location	Total	184	271039	1	NA	NA	1.25153e-06
