## Supplemental Table S2 for "Soil Microbial Composition and Structure Allow Assessment of Biological Product Effectiveness and Crop Yield Prediction"

### Sheet: Wilcoxon_16S
Variable	Location	Timepoint	W	p-value
Shannon index	Grant	T0	0.288675	0.77283
Shannon index	Grant	T1	2.1166	0.0342937
Shannon index	Grant	T2	-0.907115	0.364346
Shannon index	Sutton	T0	0.226779	0.820596
Shannon index	Sutton	T1	1.0583	0.289918
Shannon index	Sutton	T2	0.0755929	0.939743
Shannon index	White Pigeon	T0	0.57735	0.563703
Shannon index	White Pigeon	T1	0.92387	0.355554
Shannon index	White Pigeon	T2	-0.288675	0.77283
Richness	Grant	T0	-0.288675	0.77283
Richness	Grant	T1	-2.94812	0.0031971
Richness	Grant	T2	1.58745	0.112411
Richness	Sutton	T0	-0.0755929	0.939743
Richness	Sutton	T1	0.755929	0.449692
Richness	Sutton	T2	1.28556	0.198596
Richness	White Pigeon	T0	-1.1547	0.248213
Richness	White Pigeon	T1	1.91881	0.0550088
Richness	White Pigeon	T2	-0.866025	0.386476

### Sheet: Wilcoxon_ITS
Variable	Location	Timepoint	W	p-value
Shannon index	Grant	T0	0	1
Shannon index	Grant	T1	-2.79694	0.00515896
Shannon index	Grant	T2	-1.36067	0.173617
Shannon index	Sutton	T0	-2.64575	0.00815097
Shannon index	Sutton	T1	0.680336	0.496292
Shannon index	Sutton	T2	1.58745	0.112411
Shannon index	White Pigeon	T0	0	1
Shannon index	White Pigeon	T1	-0.92387	0.355554
Shannon index	White Pigeon	T2	0.288675	0.77283
Richness	Grant	T0	2.02073	0.0433081
Richness	Grant	T1	-1.81491	0.0695375
Richness	Grant	T2	-1.55082	0.120945
Richness	Sutton	T0	-0.529349	0.596563
Richness	Sutton	T1	-1.09692	0.272675
Richness	Sutton	T2	0.907798	0.363985
Richness	White Pigeon	T0	-0.288675	0.77283
Richness	White Pigeon	T1	-0.888625	0.374205
Richness	White Pigeon	T2	0	1
