## Supplemental Table S3 for "Soil Microbial Composition and Structure Allow Assessment of Biological Product Effectiveness and Crop Yield Prediction"

### Sheet: Wilcoxon_T0_vs_T3_16S
Variable	Location	W	p-value
Shannon index	Grant	1.83077	0.0671347
Shannon index	Sutton	0.270501	0.786775
Richness	Grant	0.762821	0.44557
Richness	Sutton	-0.0270501	0.97842

### Sheet: Wilcoxon_T0_vs_T3_ITS
Variable	Location	W	p-value
Shannon index	Grant	0.813676	0.41583
Shannon index	Sutton	1.48775	0.136816
Richness	Grant	-0.280239	0.779294
Richness	Sutton	1.5556	0.119803
