## Supplemental Table S4 for "Soil Microbial Composition and Structure Allow Assessment of Biological Product Effectiveness and Crop Yield Prediction"

### Sheet: DA_T1-T0_T2-T0_16S
Location	Comparison	otu_id	CPM	FC	p-value	kingdom	phylum	class	order	family	genus	species
Grant	T2-T0	1818900	207.177	0.00149319	0.00171356	Bacteria	Proteobacteria	Alphaproteobacteria	Sphingomonadales	Sphingomonadaceae	Sphingomonas	Sphingomonas sp.
Grant	T2-T0	1891311	203.057	1.18779e-05	0.00308404	Bacteria	Firmicutes	Clostridia	Clostridiales	Clostridiaceae	Clostridium	Clostridium sp.
Grant	T2-T0	1869007	3297.14	0.00189181	0.00308404	Bacteria	Proteobacteria	Gammaproteobacteria	Xanthomonadales	Xanthomonadaceae	Stenotrophomonas	Stenotrophomonas sp.
Grant	T2-T0	1853310	205.754	0.00219595	0.00768562	Bacteria	Proteobacteria	Gammaproteobacteria	Xanthomonadales	Xanthomonadaceae	Luteimonas	Luteimonas sp.
Grant	T2-T0	1888956	135.113	0.00364242	0.0133103	Bacteria	Proteobacteria	Alphaproteobacteria	Rhizobiales	Bradyrhizobiaceae	Bradyrhizobium	Bradyrhizobium sp.
Grant	T2-T0	1806618	164.051	21.2656	0.0133103	Bacteria	Actinobacteria	Actinobacteria	Corynebacteriales	Mycobacteriaceae	Mycobacterium	Mycobacterium sp.
Grant	T2-T0	1849030	77.6562	216.091	0.0133103	Bacteria	Actinobacteria	Thermoleophilia	Gaiellales	Gaiellaceae	Gaiella	Gaiella sp.
Grant	T2-T0	1814712	107.177	0.000281203	0.0133103	Bacteria	Proteobacteria	Gammaproteobacteria	Xanthomonadales	Xanthomonadaceae	Rhodanobacter	Rhodanobacter sp.
Grant	T2-T0	1829813	261.313	0.00144701	0.0166411	Bacteria	Proteobacteria	Alphaproteobacteria	Sphingomonadales	Sphingomonadaceae	Novosphingobium	Novosphingobium mathurense
Grant	T2-T0	1884498	62.2864	0.000158828	0.0166411	Bacteria	Proteobacteria	Alphaproteobacteria	Rhizobiales	Phyllobacteriaceae	Aquamicrobium	Aquamicrobium sp.
Grant	T2-T0	1864006	108.291	22.1435	0.0168248	Bacteria	Proteobacteria	Alphaproteobacteria	Rhizobiales	Hyphomicrobiaceae	Rhodoplanes	Rhodoplanes sp.
Grant	T2-T0	1847976	80.1167	0.00171954	0.0302027	Bacteria	Bacteroidetes	Sphingobacteria	Sphingobacteriales	Chitinophagaceae	Filimonas	Filimonas sp.
Grant	T2-T0	1824990	305.351	16.1952	0.0344353	Bacteria	Proteobacteria	Alphaproteobacteria	Caulobacterales	Hyphomonadaceae	Woodsholea	Woodsholea sp.
Grant	T2-T0	1886189	259.627	106.687	0.0441108	Bacteria	Firmicutes	Bacilli	Bacillales	Bacillaceae	Bacillus	Bacillus sp.
Grant	T2-T0	1819163	250.147	0.00123328	0.0444051	Bacteria	Proteobacteria	Alphaproteobacteria	Sphingomonadales	Sphingomonadaceae	Sphingopyxis	Sphingopyxis sp.
Grant	T2-T0	1883692	147.338	0.00574652	0.0474539	Bacteria	Proteobacteria	Alphaproteobacteria	Rhizobiales	Phyllobacteriaceae	Aminobacter	Aminobacter sp.
Sutton	T1-T0	1806253	57.0011	0.0219883	0.0464367	Bacteria	Actinobacteria	Actinobacteria	Micromonosporales	Micromonosporaceae	Micromonospora	Micromonospora sp.
Sutton	T2-T0	1810513	84.3713	0.0131407	2.96e-05	Bacteria	Actinobacteria	Actinobacteria	Micromonosporales	Micromonosporaceae	Phytohabitans	Phytohabitans sp.
Sutton	T2-T0	1837250	66.5263	0.00791901	2.96e-05	Bacteria	Firmicutes	Bacilli	Bacillales	Bacillaceae	Bacillus	Bacillus sp.
Sutton	T2-T0	1875863	1618.71	0.0569649	0.00083259	Bacteria	Firmicutes	Bacilli	Bacillales	Bacillaceae	Bacillus	Bacillus drentensis
Sutton	T2-T0	1818925	715.287	0.0128795	0.000962434	Bacteria	Proteobacteria	Alphaproteobacteria	Sphingomonadales	Sphingomonadaceae	Sphingomonas	Sphingomonas sp.
Sutton	T2-T0	1824506	145.935	28.4745	0.00152677	Bacteria	Proteobacteria	Betaproteobacteria	Burkholderiales	Comamonadaceae	Variovorax	Variovorax sp.
Sutton	T2-T0	1818875	458.473	10.4787	0.00239711	Bacteria	Proteobacteria	Alphaproteobacteria	Sphingomonadales	Sphingomonadaceae	Sphingomonas	Sphingomonas sp.
Sutton	T2-T0	1819046	131.014	0.00704918	0.00239711	Bacteria	Proteobacteria	Alphaproteobacteria	Sphingomonadales	Sphingomonadaceae	Sphingomonas	Sphingomonas sp.
Sutton	T2-T0	1832203	81.2896	28.6404	0.00278872	Bacteria	Proteobacteria	Alphaproteobacteria	Caulobacterales	Hyphomonadaceae	Woodsholea	Woodsholea limnia
Sutton	T2-T0	1809693	58.5814	184.061	0.00515346	Bacteria	Bacteroidetes	Sphingobacteria	Sphingobacteriales	Sphingobacteriaceae	Pedobacter	Pedobacter sp.
Sutton	T2-T0	1806253	57.0011	0.0310952	0.00560372	Bacteria	Actinobacteria	Actinobacteria	Micromonosporales	Micromonosporaceae	Micromonospora	Micromonospora sp.
Sutton	T2-T0	1898449	84.0479	0.0194758	0.0070472	Bacteria	Gemmatimonadetes	Gemmatimonadetes	Gemmatimonadales	Gemmatimonadaceae	Gemmatimonas	Gemmatimonas sp.
Sutton	T2-T0	1810631	116.142	14.7714	0.00890356	Bacteria	Planctomycetes	Planctomycetia	Planctomycetales	Planctomycetaceae	Pirellula	Pirellula sp.
Sutton	T2-T0	1856387	88.3918	0.0276792	0.00890356	Bacteria	Actinobacteria	Actinobacteria	Propionibacteriales	Nocardioidaceae	Nocardioides	Nocardioides sp.
Sutton	T2-T0	1819062	267.36	7.47581	0.00890356	Bacteria	Proteobacteria	Alphaproteobacteria	Sphingomonadales	Sphingomonadaceae	Sphingomonas	Sphingomonas sp.
Sutton	T2-T0	1867881	154.566	0.0741976	0.00890356	Bacteria	Proteobacteria	Alphaproteobacteria	Sphingomonadales	Sphingomonadaceae	Sphingomonas	Sphingomonas sp.
Sutton	T2-T0	1809777	266.182	8.22071	0.0100641	Bacteria	Proteobacteria	Alphaproteobacteria	Rhizobiales	Hyphomicrobiaceae	Pedomicrobium	Pedomicrobium sp.
Sutton	T2-T0	1835576	70.2398	37.5897	0.0102026	Bacteria	Proteobacteria	Gammaproteobacteria	Legionellales	Coxiellaceae	Aquicella	Aquicella sp.
Sutton	T2-T0	1860015	70.2582	54.8536	0.0105334	Bacteria	Proteobacteria	Betaproteobacteria	Burkholderiales	Comamonadaceae	Polaromonas	Polaromonas sp.
Sutton	T2-T0	1900459	240.055	0.0206799	0.0107402	Bacteria	Proteobacteria	Alphaproteobacteria	Sphingomonadales	Sphingomonadaceae	Kaistobacter	Kaistobacter sp.
Sutton	T2-T0	1863510	1680.47	48.0403	0.0107402	Bacteria	Proteobacteria	Alphaproteobacteria	Rhizobiales	Rhizobiaceae	Rhizobium	Rhizobium sp.
Sutton	T2-T0	1853524	118.192	29.822	0.0107402	Bacteria	Proteobacteria	Gammaproteobacteria	Xanthomonadales	Xanthomonadaceae	Lysobacter	Lysobacter sp.
Sutton	T2-T0	1818981	192.577	9.71164	0.0108186	Bacteria	Proteobacteria	Alphaproteobacteria	Sphingomonadales	Sphingomonadaceae	Sphingomonas	Sphingomonas sp.
Sutton	T2-T0	1890871	152.345	0.0569389	0.0119973	Bacteria	Firmicutes	Bacilli	Bacillales	Planococcaceae	Chungangia	Chungangia sp.
Sutton	T2-T0	1898375	84.0032	16.3004	0.0148842	Bacteria	Planctomycetes	Planctomycetia	Planctomycetales	Planctomycetaceae	Gemmata	Gemmata sp.
Sutton	T2-T0	1880665	788.004	0.15961	0.0148842	Bacteria	Actinobacteria	Actinobacteria	Streptomycetales	Streptomycetaceae	Streptomyces	Streptomyces glomeroaurantiacus
Sutton	T2-T0	1836079	63.3619	30.0689	0.0148842	Bacteria	Actinobacteria	Actinobacteria	Micrococcales	Micrococcaceae	Arthrobacter	Arthrobacter sp.
Sutton	T2-T0	1826367	49.1467	0.00465983	0.016851	Bacteria	Proteobacteria	Gammaproteobacteria	Pseudomonadales	Moraxellaceae	Acinetobacter	Acinetobacter calcoaceticus
Sutton	T2-T0	1851470	121.746	0.0191188	0.0189817	Bacteria	Proteobacteria	Alphaproteobacteria	Sphingomonadales	Sphingomonadaceae	Kaistobacter	Kaistobacter sp.
Sutton	T2-T0	1818884	653.247	16.3899	0.0204375	Bacteria	Proteobacteria	Alphaproteobacteria	Sphingomonadales	Sphingomonadaceae	Sphingomonas	Sphingomonas sp.
Sutton	T2-T0	1849394	71.2517	8.63436	0.0204375	Bacteria	Planctomycetes	Planctomycetia	Planctomycetales	Planctomycetaceae	Gemmata	Gemmata sp.
Sutton	T2-T0	1898750	68.8686	10.6563	0.0204375	Bacteria	Actinobacteria	Actinobacteria	Frankiales	Geodermatophilaceae	Geodermatophilus	Geodermatophilus sp.
Sutton	T2-T0	1813608	135.32	79.3591	0.0204375	Bacteria	Proteobacteria	Gammaproteobacteria	Pseudomonadales	Pseudomonadaceae	Pseudomonas	Pseudomonas sp.
Sutton	T2-T0	1859856	61.3229	9.459	0.0204375	Bacteria	Firmicutes	Bacilli	Bacillales	Planococcaceae	Planomicrobium	Planomicrobium sp.
Sutton	T2-T0	1837092	463.7	0.0476969	0.0225595	Bacteria	Firmicutes	Bacilli	Bacillales	Bacillaceae	Bacillus	Bacillus sp.
Sutton	T2-T0	1807776	60.1067	58.8289	0.0225595	Bacteria	Proteobacteria	Alphaproteobacteria	Sphingomonadales	Sphingomonadaceae	Novosphingobium	Novosphingobium sp.
Sutton	T2-T0	1851452	275.829	6.85168	0.0237868	Bacteria	Proteobacteria	Alphaproteobacteria	Sphingomonadales	Sphingomonadaceae	Kaistobacter	Kaistobacter sp.
Sutton	T2-T0	1833866	412.257	8.16197	0.0239836	Bacteria	Actinobacteria	Actinobacteria	Micrococcales	Microbacteriaceae	Agromyces	Agromyces sp.
Sutton	T2-T0	1814981	56.7342	12.8201	0.0249105	Bacteria	Proteobacteria	Alphaproteobacteria	Rhizobiales	Hyphomicrobiaceae	Rhodomicrobium	Rhodomicrobium sp.
Sutton	T2-T0	1814889	54.8086	17.8467	0.0249105	Bacteria	Proteobacteria	Alphaproteobacteria	Rhizobiales	Rhodobiaceae	Rhodobium	Rhodobium sp.
Sutton	T2-T0	1859394	99.6457	11.563	0.0249105	Bacteria	Planctomycetes	Planctomycetia	Planctomycetales	Planctomycetaceae	Pirellula	Pirellula sp.
Sutton	T2-T0	1836096	69.4224	0.0104004	0.0249105	Bacteria	Actinobacteria	Actinobacteria	Micrococcales	Micrococcaceae	Arthrobacter	Arthrobacter sp.
Sutton	T2-T0	1881542	214.078	0.06409	0.0249105	Bacteria	Proteobacteria	Betaproteobacteria	Burkholderiales	Alcaligenaceae	Achromobacter	Achromobacter sp.
Sutton	T2-T0	1873928	76.3572	44.8818	0.0249105	Bacteria	Verrucomicrobia	Spartobacteria	Unknown	Unknown	Xiphinematobacter	Xiphinematobacter sp.
Sutton	T2-T0	1828951	85.4679	0.0630903	0.0249105	Bacteria	Actinobacteria	Actinobacteria	Micrococcales	Intrasporangiaceae	Janibacter	Janibacter alkaliphilus
Sutton	T2-T0	1881598	359.919	67.2143	0.0249105	Bacteria	Proteobacteria	Betaproteobacteria	Burkholderiales	Alcaligenaceae	Achromobacter	Achromobacter sp.
Sutton	T2-T0	1814118	79.9465	58.948	0.0249105	Bacteria	Proteobacteria	Gammaproteobacteria	Xanthomonadales	Xanthomonadaceae	Pseudoxanthomonas	Pseudoxanthomonas sp.
Sutton	T2-T0	1867919	70.0731	12.5135	0.0258665	Bacteria	Proteobacteria	Alphaproteobacteria	Sphingomonadales	Sphingomonadaceae	Sphingomonas	Sphingomonas sp.
Sutton	T2-T0	1838336	54.5047	0.0594433	0.0258665	Bacteria	Acidobacteria	Acidobacteria	Subgroup-4	Unknown	Blastocatella	Blastocatella sp.
Sutton	T2-T0	1810594	53.6416	8.81254	0.0258665	Bacteria	Planctomycetes	Planctomycetia	Planctomycetales	Planctomycetaceae	Pirellula	Pirellula sp.
Sutton	T2-T0	1891543	55.4092	0.0436541	0.026517	Bacteria	Firmicutes	Clostridia	Clostridiales	Clostridiaceae	Clostridium	Clostridium sp.
Sutton	T2-T0	1829767	1038.9	9.77297	0.0279699	Bacteria	Actinobacteria	Actinobacteria	Corynebacteriales	Nocardiaceae	Nocardia	Nocardia coubleae
Sutton	T2-T0	1810650	152.723	7.81146	0.0313375	Bacteria	Planctomycetes	Planctomycetia	Planctomycetales	Planctomycetaceae	Pirellula	Pirellula sp.
Sutton	T2-T0	1864031	125.036	0.0320894	0.031779	Bacteria	Proteobacteria	Alphaproteobacteria	Rhizobiales	Hyphomicrobiaceae	Rhodoplanes	Rhodoplanes sp.
Sutton	T2-T0	1880411	58.2247	0.0656648	0.0327268	Bacteria	Firmicutes	Bacilli	Bacillales	Planococcaceae	Sporosarcina	Sporosarcina ginsengi
Sutton	T2-T0	1877179	90.4899	0.0208162	0.0342986	Bacteria	Proteobacteria	Gammaproteobacteria	Enterobacteriales	Enterobacteriaceae	Enterobacter	Enterobacter asburiae
Sutton	T2-T0	1875080	68.5789	0.070212	0.0342986	Archaea	Crenarchaeota	Thaumarchaeota	Nitrososphaerales	Nitrososphaeraceae	Nitrososphaera	Nitrososphaera sp.
Sutton	T2-T0	1810498	5674.56	7.00432	0.0342986	Bacteria	Proteobacteria	Alphaproteobacteria	Rhizobiales	Phyllobacteriaceae	Phyllobacterium	Phyllobacterium sp.
Sutton	T2-T0	1850274	55.5687	0.0606761	0.0353522	Bacteria	Proteobacteria	Deltaproteobacteria	Myxococcales	Haliangiaceae	Haliangium	Haliangium sp.
Sutton	T2-T0	1829202	611.731	4.48282	0.0353677	Bacteria	Actinobacteria	Actinobacteria	Pseudonocardiales	Pseudonocardiaceae	Lentzea	Lentzea albidocapillata
Sutton	T2-T0	1868099	155.248	0.037946	0.0366903	Bacteria	Proteobacteria	Alphaproteobacteria	Sphingomonadales	Sphingomonadaceae	Sphingopyxis	Sphingopyxis sp.
Sutton	T2-T0	1848125	95.1659	0.00881727	0.0386066	Bacteria	Bacteroidetes	Sphingobacteria	Sphingobacteriales	Chitinophagaceae	Flavisolibacter	Flavisolibacter sp.
Sutton	T2-T0	1878669	146.494	6.22904	0.0391158	Bacteria	Actinobacteria	Actinobacteria	Propionibacteriales	Nocardioidaceae	Nocardioides	Nocardioides furvisabuli
Sutton	T2-T0	1819057	2139.62	4.51487	0.0430473	Bacteria	Proteobacteria	Alphaproteobacteria	Sphingomonadales	Sphingomonadaceae	Sphingomonas	Sphingomonas sp.
Sutton	T2-T0	1840400	155.725	6.55454	0.0437187	Bacteria	Acidobacteria	Solibacteres	Solibacterales	Bryobacteraceae	Bryobacter	Bryobacter sp.
Sutton	T2-T0	1897320	68.9394	91.7671	0.044559	Bacteria	Bacteroidetes	Flavobacteria	Flavobacteriales	Flavobacteriaceae	Flavobacterium	Flavobacterium sp.
Sutton	T2-T0	1875458	1336.36	11.8829	0.044559	Bacteria	Proteobacteria	Alphaproteobacteria	Rhizobiales	Rhizobiaceae	Agrobacterium	Agrobacterium vitis
Sutton	T2-T0	1892930	307.421	22.149	0.044559	Bacteria	Proteobacteria	Betaproteobacteria	Burkholderiales	Comamonadaceae	Curvibacter	Curvibacter sp.
Sutton	T2-T0	1863430	3856.96	45.5464	0.044559	Bacteria	Proteobacteria	Alphaproteobacteria	Rhizobiales	Rhizobiaceae	Rhizobium	Rhizobium sp.
Sutton	T2-T0	1895370	305.184	33.1852	0.0449754	Bacteria	Bacteroidetes	Cytophagia	Cytophagales	Cytophagaceae	Dyadobacter	Dyadobacter sp.
Sutton	T2-T0	1815888	91.8297	14.4531	0.0458806	Bacteria	Verrucomicrobia	Verrucomicrobiae	Verrucomicrobiales	Verrucomicrobiaceae	Roseimicrobium	Roseimicrobium sp.
Sutton	T2-T0	1854555	91.8352	19.9811	0.0466209	Bacteria	Proteobacteria	Alphaproteobacteria	Rhizobiales	Phyllobacteriaceae	Mesorhizobium	Mesorhizobium sp.
Sutton	T2-T0	1859424	87.5274	8.05064	0.0482426	Bacteria	Planctomycetes	Planctomycetia	Planctomycetales	Planctomycetaceae	Pirellula	Pirellula sp.
Sutton	T2-T0	1810497	81.0087	12.7232	0.0482426	Bacteria	Proteobacteria	Alphaproteobacteria	Rhizobiales	Phyllobacteriaceae	Phyllobacterium	Phyllobacterium sp.
Sutton	T2-T0	1810943	73.337	6.44901	0.0489423	Bacteria	Planctomycetes	Planctomycetia	Planctomycetales	Planctomycetaceae	Planctomyces	Planctomyces sp.
Sutton	T2-T0	1899355	53.888	6.88001	0.0489423	Bacteria	Proteobacteria	Deltaproteobacteria	Myxococcales	Haliangiaceae	Haliangium	Haliangium sp.
Sutton	T2-T0	1871586	540.137	0.263958	0.0489423	Bacteria	Actinobacteria	Actinobacteria	Micrococcales	Intrasporangiaceae	Terracoccus	Terracoccus sp.
Sutton	T2-T0	1819107	89.5516	10.7496	0.0492339	Bacteria	Proteobacteria	Alphaproteobacteria	Sphingomonadales	Sphingomonadaceae	Sphingomonas	Sphingomonas sp.
Sutton	T2-T0	1840046	83.3032	10.9652	0.049718	Bacteria	Proteobacteria	Alphaproteobacteria	Rhizobiales	Bradyrhizobiaceae	Bradyrhizobium	Bradyrhizobium sp.
Sutton	T2-T0	1852488	79.5083	12.7151	0.049718	Bacteria	Proteobacteria	Gammaproteobacteria	Legionellales	Legionellaceae	Legionella	Legionella sp.
White Pigeon	T1-T0	1809684	2913.25	24.4919	0.00536356	Bacteria	Bacteroidetes	Sphingobacteria	Sphingobacteriales	Sphingobacteriaceae	Pedobacter	Pedobacter sp.
White Pigeon	T1-T0	1817896	59.52	0.00024982	0.0061478	Bacteria	Proteobacteria	Gammaproteobacteria	Enterobacteriales	Enterobacteriaceae	Serratia	Serratia sp.
White Pigeon	T1-T0	1822427	294.515	0.00211291	0.0150655	Bacteria	Bacteroidetes	Sphingobacteria	Sphingobacteriales	Chitinophagaceae	Taibaiella	Taibaiella sp.
White Pigeon	T1-T0	1857920	527.982	63.0296	0.0170585	Bacteria	Firmicutes	Bacilli	Bacillales	Planococcaceae	Paenisporosarcina	Paenisporosarcina sp.
White Pigeon	T1-T0	1858578	2865.02	240.737	0.0170585	Bacteria	Bacteroidetes	Sphingobacteria	Sphingobacteriales	Sphingobacteriaceae	Pedobacter	Pedobacter sp.
White Pigeon	T1-T0	1841456	371.179	0.0179236	0.0249501	Bacteria	Actinobacteria	Actinobacteria	Micrococcales	Promicromonosporaceae	Cellulosimicrobium	Cellulosimicrobium sp.
White Pigeon	T1-T0	1819768	1686.71	28.5816	0.0249501	Bacteria	Firmicutes	Bacilli	Bacillales	Planococcaceae	Sporosarcina	Sporosarcina sp.
White Pigeon	T1-T0	1805575	1274.69	174.34	0.0249501	Bacteria	Proteobacteria	Betaproteobacteria	Burkholderiales	Oxalobacteraceae	Massilia	Massilia sp.
White Pigeon	T1-T0	1857625	129.569	0.0123764	0.0249501	Bacteria	Firmicutes	Bacilli	Bacillales	Paenibacillaceae	Paenibacillus	Paenibacillus sp.
White Pigeon	T1-T0	1897145	530.862	848	0.0367773	Bacteria	Bacteroidetes	Flavobacteria	Flavobacteriales	Flavobacteriaceae	Flavobacterium	Flavobacterium sp.
White Pigeon	T1-T0	1863232	1248.4	6.26e-06	0.0379493	Bacteria	Proteobacteria	Gammaproteobacteria	Enterobacteriales	Enterobacteriaceae	Rahnella	Rahnella sp.
White Pigeon	T1-T0	1807672	626.539	21.6217	0.0379493	Bacteria	Proteobacteria	Betaproteobacteria	Burkholderiales	Oxalobacteraceae	Noviherbaspirillum	Noviherbaspirillum sp.
White Pigeon	T1-T0	1803697	65.7379	0.00027205	0.0470351	Bacteria	Proteobacteria	Gammaproteobacteria	Enterobacteriales	Enterobacteriaceae	Leminorella	Leminorella sp.
White Pigeon	T1-T0	1805568	803.953	259.313	0.0470351	Bacteria	Proteobacteria	Betaproteobacteria	Burkholderiales	Oxalobacteraceae	Massilia	Massilia sp.
White Pigeon	T1-T0	1802942	438.341	18.8303	0.0470351	Bacteria	Bacteroidetes	Sphingobacteria	Sphingobacteriales	Sphingobacteriaceae	Pedobacter	Pedobacter sp.
White Pigeon	T2-T0	1840230	482.682	0.00540934	0.0236503	Bacteria	Proteobacteria	Alphaproteobacteria	Caulobacterales	Caulobacteraceae	Brevundimonas	Brevundimonas sp.
White Pigeon	T2-T0	1869049	5203.7	0.0020395	0.0236503	Bacteria	Proteobacteria	Gammaproteobacteria	Xanthomonadales	Xanthomonadaceae	Stenotrophomonas	Stenotrophomonas sp.
White Pigeon	T2-T0	1826559	1243.2	0.00523937	0.0238955	Bacteria	Actinobacteria	Actinobacteria	Micrococcales	Microbacteriaceae	Agromyces	Agromyces fucosus
White Pigeon	T2-T0	1805575	1274.69	0.00332701	0.0238955	Bacteria	Proteobacteria	Betaproteobacteria	Burkholderiales	Oxalobacteraceae	Massilia	Massilia sp.
White Pigeon	T2-T0	1820103	296.958	0.00379029	0.030133	Bacteria	Proteobacteria	Gammaproteobacteria	Xanthomonadales	Xanthomonadaceae	Stenotrophomonas	Stenotrophomonas sp.

### Sheet: DA_T1-T0_T2-T0_ITS
Location	Comparison	otu_id	CPM	FC	p-value	kingdom	phylum	class	order	family	genus	species
Sutton	T1-T0	1802461	5060.43	572.793	0.00766937	Fungi	Ascomycota	Eurotiomycetes	Eurotiales	Trichocomaceae	Penicillium	Penicillium verrucosum
Sutton	T1-T0	1775102	1900.91	0.00104583	0.00766937	Fungi	Basidiomycota	Tremellomycetes	Tremellales	Cryptococcaceae	Cryptococcus	Cryptococcus adeliensis
Sutton	T1-T0	1782533	95.0617	0.00129529	0.00766937	Fungi	Ascomycota	Sordariomycetes	Hypocreales	Hypocreaceae	Hypocrea	Hypocrea stellata
Sutton	T1-T0	1798261	548.212	683.726	0.0120672	Fungi	Zygomycota	Unknown	Mortierellales	Mortierellaceae	Mortierella	Mortierella sp.
Sutton	T1-T0	1775371	1301.84	0.00887341	0.0198618	Fungi	Basidiomycota	Microbotryomycetes	Sporidiobolales	Unknown	Rhodotorula	Rhodotorula ingeniosa
Sutton	T1-T0	1785241	441.771	1584.58	0.0198618	Fungi	Zygomycota	Unknown	Mortierellales	Mortierellaceae	Mortierella	Mortierella antarctica
Sutton	T1-T0	1785233	306.896	2884.48	0.0336027	Fungi	Zygomycota	Unknown	Mortierellales	Mortierellaceae	Mortierella	Mortierella alpina
Sutton	T1-T0	1791741	3052.45	137.403	0.0378592	Fungi	Ascomycota	Sordariomycetes	Hypocreales	Hypocreaceae	Trichoderma	Trichoderma pubescens
Sutton	T2-T0	1785241	441.771	14157.7	0.00216755	Fungi	Zygomycota	Unknown	Mortierellales	Mortierellaceae	Mortierella	Mortierella antarctica
Sutton	T2-T0	1779336	560.57	0.00017253	0.00216755	Fungi	Ascomycota	Saccharomycetes	Saccharomycetales	Unknown	Cyberlindnera	Cyberlindnera suaveolens
Sutton	T2-T0	1773857	285.63	0.000161565	0.00216755	Fungi	Basidiomycota	Tremellomycetes	Tremellales	Unknown	Dioszegia	Dioszegia fristingensis
Sutton	T2-T0	1774100	162.76	0.000114866	0.00216755	Fungi	Ascomycota	Eurotiomycetes	Arachnomycetales	Arachnomycetaceae	Arachnomyces	Arachnomyces gracilis
Sutton	T2-T0	1774463	121.957	10831.7	0.00220093	Fungi	Ascomycota	Eurotiomycetes	Eurotiales	Aspergillaceae	Aspergillus	Aspergillus fumisynnematus
Sutton	T2-T0	1774566	652.312	0.00056831	0.00326963	Fungi	Ascomycota	Eurotiomycetes	Eurotiales	Aspergillaceae	Aspergillus	Aspergillus wentii
Sutton	T2-T0	1785233	306.896	28956.1	0.00340073	Fungi	Zygomycota	Unknown	Mortierellales	Mortierellaceae	Mortierella	Mortierella alpina
Sutton	T2-T0	1781992	384.529	1613.7	0.0041417	Fungi	Ascomycota	Sordariomycetes	Hypocreales	Ophiocordycipitaceae	Hirsutella	Hirsutella vermicola
Sutton	T2-T0	1774239	62.3849	0.000274278	0.00514149	Fungi	Ascomycota	Leotiomycetes	Helotiales	Sclerotiniaceae	Botrytis	Botrytis cinerea
Sutton	T2-T0	1792606	1905.54	2325.13	0.00540891	Fungi	Ascomycota	Sordariomycetes	Microascales	Microascaceae	Wardomyces	Wardomyces humicola
Sutton	T2-T0	1774195	84.2354	0.00552889	0.00780335	Fungi	Ascomycota	Orbiliomycetes	Orbiliales	Orbiliaceae	Arthrobotrys	Arthrobotrys oligospora
Sutton	T2-T0	1775102	1900.91	0.00340581	0.00973407	Fungi	Basidiomycota	Tremellomycetes	Tremellales	Cryptococcaceae	Cryptococcus	Cryptococcus adeliensis
Sutton	T2-T0	1791741	3052.45	130.998	0.0139501	Fungi	Ascomycota	Sordariomycetes	Hypocreales	Hypocreaceae	Trichoderma	Trichoderma pubescens
Sutton	T2-T0	1775641	1141.78	0.000550732	0.0155079	Fungi	Zygomycota	Unknown	Mucorales	Mucoraceae	Actinomucor	Actinomucor elegans
Sutton	T2-T0	1802423	213.784	0.00590732	0.0156457	Fungi	Ascomycota	Sordariomycetes	Hypocreales	Nectriaceae	Fusarium	Fusarium equiseti
Sutton	T2-T0	1774680	83.8435	0.00130689	0.0193914	Fungi	Ascomycota	Leotiomycetes	Helotiales	Unknown	Cadophora	Cadophora luteo-olivacea
Sutton	T2-T0	1798237	279.121	0.000242576	0.0196479	Fungi	Zygomycota	Unknown	Mortierellales	Mortierellaceae	Mortierella	Mortierella sp.
Sutton	T2-T0	1785334	1525.53	0.00114751	0.0246359	Fungi	Zygomycota	Unknown	Mucorales	Mucoraceae	Mucor	Mucor circinelloides
Sutton	T2-T0	1773017	152.577	712.525	0.0246359	Fungi	Ascomycota	Leotiomycetes	Helotiales	Sclerotiniaceae	Sclerotinia	Sclerotinia trifoliorum
Sutton	T2-T0	1788509	14822.8	0.0151227	0.0246359	Fungi	Ascomycota	Leotiomycetes	Unknown	Myxotrichaceae	Pseudogymnoascus	Pseudogymnoascus roseus
Sutton	T2-T0	1796275	360.3	168.137	0.0278322	Fungi	Ascomycota	Sordariomycetes	Hypocreales	Unknown	Geosmithia	Geosmithia sp.
Sutton	T2-T0	1773461	490.582	139.694	0.0278322	Fungi	Ascomycota	Dothideomycetes	Pleosporales	Pleosporaceae	Curvularia	Curvularia pallescens
Sutton	T2-T0	1799118	103.424	443.129	0.0344991	Fungi	Ascomycota	Dothideomycetes	Pleosporales	Unknown	Phoma	Phoma sp.
Sutton	T2-T0	1793437	56.4837	22.404	0.0357123	Fungi	Ascomycota	Dothideomycetes	Pleosporales	Pleosporaceae	Alternaria	Alternaria sp.
Sutton	T2-T0	1775441	201.442	0.00534968	0.0357123	Fungi	Basidiomycota	Microbotryomycetes	Sporidiobolales	Unknown	Sporobolomyces	Sporobolomyces coprosmae
Sutton	T2-T0	1786603	951.246	0.0143927	0.03596	Fungi	Ascomycota	Eurotiomycetes	Eurotiales	Trichocomaceae	Penicillium	Penicillium griseofulvum
Sutton	T2-T0	1801644	217.08	0.0132913	0.0437588	Fungi	Ascomycota	Sordariomycetes	Hypocreales	Hypocreaceae	Trichoderma	Trichoderma sp.
Sutton	T2-T0	1786898	531.481	147.999	0.0437588	Fungi	Ascomycota	Pezizomycetes	Pezizales	Pezizaceae	Peziza	Peziza subcitrina
Sutton	T2-T0	1790506	2180.98	0.0158487	0.0437588	Fungi	Ascomycota	Dothideomycetes	Pleosporales	Sporormiaceae	Sporormia	Sporormia fimetaria
Sutton	T2-T0	1802455	194.372	0.0165615	0.0437588	Fungi	Ascomycota	Eurotiomycetes	Eurotiales	Trichocomaceae	Penicillium	Penicillium cyclopium
Sutton	T2-T0	1790873	77.1751	0.0258471	0.0457396	Fungi	Ascomycota	Eurotiomycetes	Eurotiales	Trichocomaceae	Talaromyces	Talaromyces amestolkiae
Sutton	T2-T0	1802866	1875.65	0.00588651	0.0498217	Fungi	Ascomycota	Dothideomycetes	Pleosporales	Phaeosphaeriaceae	Parastagonospora	Parastagonospora avenae
White Pigeon	T1-T0	1801001	25682.5	297.454	0.00870092	Fungi	Ascomycota	Leotiomycetes	Helotiales	Unknown	Tetracladium	Tetracladium sp.
White Pigeon	T1-T0	1775102	1900.91	59964.2	0.0235181	Fungi	Basidiomycota	Tremellomycetes	Tremellales	Cryptococcaceae	Cryptococcus	Cryptococcus adeliensis
