## Supplemental Table S5 for "Soil Microbial Composition and Structure Allow Assessment of Biological Product Effectiveness and Crop Yield Prediction"

### Sheet: Network_Prop_T1-T0_T2-T0_16S
Network Property	Location	Comparison	Estimate	p-value
Bacterial co-exclusion modularity	Grant	T1-T0	0.0055	0.9946
Bacterial co-exclusion proportion	Grant	T1-T0	-0.246	0.2899
Bacterial co-exclusion transitivity	Grant	T1-T0	-0.7177	0.2566
Bacterial co-occurrence modularity	Grant	T1-T0	1.0717	0.1316
Bacterial co-occurrence proportion	Grant	T1-T0	-0.5435	0.049
Bacterial co-occurrence transitivity	Grant	T1-T0	-0.7095	0.302
Bacterial co-exclusion modularity	Sutton	T1-T0	-0.0101	0.987
Bacterial co-exclusion proportion	Sutton	T1-T0	-0.1911	0.2768
Bacterial co-exclusion transitivity	Sutton	T1-T0	0.2119	0.657
Bacterial co-occurrence modularity	Sutton	T1-T0	-0.3217	0.5478
Bacterial co-occurrence proportion	Sutton	T1-T0	-0.4018	0.0541
Bacterial co-occurrence transitivity	Sutton	T1-T0	0.1337	0.7965
Bacterial co-exclusion modularity	White Pigeon	T1-T0	2.1997	0.0078
Bacterial co-exclusion proportion	White Pigeon	T1-T0	0.2158	0.3512
Bacterial co-exclusion transitivity	White Pigeon	T1-T0	0.0152	0.9807
Bacterial co-occurrence modularity	White Pigeon	T1-T0	0.2183	0.7568
Bacterial co-occurrence proportion	White Pigeon	T1-T0	0.4025	0.1419
Bacterial co-occurrence transitivity	White Pigeon	T1-T0	0.4833	0.4798
Bacterial co-exclusion modularity	Grant	T2-T0	0.1969	0.81
Bacterial co-exclusion proportion	Grant	T2-T0	-0.1762	0.4479
Bacterial co-exclusion transitivity	Grant	T2-T0	1.1611	0.0676
Bacterial co-occurrence modularity	Grant	T2-T0	-0.1412	0.8418
Bacterial co-occurrence proportion	Grant	T2-T0	0.6899	0.0129
Bacterial co-occurrence transitivity	Grant	T2-T0	1.4364	0.0379
Bacterial co-exclusion modularity	Sutton	T2-T0	-0.009	0.9884
Bacterial co-exclusion proportion	Sutton	T2-T0	0.4374	0.0137
Bacterial co-exclusion transitivity	Sutton	T2-T0	0.4723	0.3231
Bacterial co-occurrence modularity	Sutton	T2-T0	-0.5749	0.2836
Bacterial co-occurrence proportion	Sutton	T2-T0	0.8082	0.0001
Bacterial co-occurrence transitivity	Sutton	T2-T0	0.5817	0.2631
Bacterial co-exclusion modularity	White Pigeon	T2-T0	-0.1228	0.9001
Bacterial co-exclusion proportion	White Pigeon	T2-T0	-0.2187	0.4307
Bacterial co-exclusion transitivity	White Pigeon	T2-T0	-0.3591	0.6341
Bacterial co-occurrence modularity	White Pigeon	T2-T0	-0.349	0.6799
Bacterial co-occurrence proportion	White Pigeon	T2-T0	-0.1839	0.5746
Bacterial co-occurrence transitivity	White Pigeon	T2-T0	-0.1241	0.8797

### Sheet: Network_Prop_T1-T0_T2-T0_ITS
Network Property	Location	Comparison	Estimate	p-value
Fungal co-exclusion modularity	Grant	T1-T0	-0.0527	0.9503
Fungal co-exclusion proportion	Grant	T1-T0	0.1434	0.7732
Fungal co-exclusion transitivity	Grant	T1-T0	-0.3949	0.5767
Fungal co-occurrence modularity	Grant	T1-T0	0.7188	0.2295
Fungal co-occurrence proportion	Grant	T1-T0	-1.1212	0.1497
Fungal co-occurrence transitivity	Grant	T1-T0	-0.9913	0.0068
Fungal co-exclusion modularity	Sutton	T1-T0	-0.1616	0.8004
Fungal co-exclusion proportion	Sutton	T1-T0	-0.1721	0.6473
Fungal co-exclusion transitivity	Sutton	T1-T0	0.0285	0.9575
Fungal co-occurrence modularity	Sutton	T1-T0	0.5447	0.2283
Fungal co-occurrence proportion	Sutton	T1-T0	-0.635	0.2797
Fungal co-occurrence transitivity	Sutton	T1-T0	-0.4709	0.086
Fungal co-exclusion modularity	White Pigeon	T1-T0	-0.0724	0.9315
Fungal co-exclusion proportion	White Pigeon	T1-T0	-0.019	0.9694
Fungal co-exclusion transitivity	White Pigeon	T1-T0	0.5033	0.4752
Fungal co-occurrence modularity	White Pigeon	T1-T0	-0.2782	0.6397
Fungal co-occurrence proportion	White Pigeon	T1-T0	0.0523	0.946
Fungal co-occurrence transitivity	White Pigeon	T1-T0	0.4273	0.2356
Fungal co-exclusion modularity	Grant	T2-T0	-0.9176	0.2789
Fungal co-exclusion proportion	Grant	T2-T0	-0.2147	0.6661
Fungal co-exclusion transitivity	Grant	T2-T0	0.3999	0.5719
Fungal co-occurrence modularity	Grant	T2-T0	0.3808	0.5235
Fungal co-occurrence proportion	Grant	T2-T0	-0.8826	0.2561
Fungal co-occurrence transitivity	Grant	T2-T0	-0.592	0.1025
Fungal co-exclusion modularity	Sutton	T2-T0	-0.0788	0.9019
Fungal co-exclusion proportion	Sutton	T2-T0	-0.0146	0.9691
Fungal co-exclusion transitivity	Sutton	T2-T0	0.4227	0.4295
Fungal co-occurrence modularity	Sutton	T2-T0	-0.3578	0.428
Fungal co-occurrence proportion	Sutton	T2-T0	0.3463	0.5548
Fungal co-occurrence transitivity	Sutton	T2-T0	0.003	0.9912
Fungal co-exclusion modularity	White Pigeon	T2-T0	-0.0735	0.942
Fungal co-exclusion proportion	White Pigeon	T2-T0	0.084	0.8876
Fungal co-exclusion transitivity	White Pigeon	T2-T0	-0.374	0.6582
Fungal co-occurrence modularity	White Pigeon	T2-T0	-0.007	0.9921
Fungal co-occurrence proportion	White Pigeon	T2-T0	0.3125	0.736
Fungal co-occurrence transitivity	White Pigeon	T2-T0	-0.1205	0.7799
