## Supplemental Table S6 for "Soil Microbial Composition and Structure Allow Assessment of Biological Product Effectiveness and Crop Yield Prediction"

### Sheet: Variable_importantce_RF_model
	RF Importance
Variable	2 yield categories	3 yield categories	4 yield categories
Bacterial co-exclusion modularity	0.0252577	0.00533333	0.0174219
Bacterial co-exclusion proportion	1.08362	1.72115	1.37578
Bacterial co-exclusion transitivity	0.218408	0.268614	0.410403
Bacterial co-occurrence modularity	0.625219	0.357208	0.423623
Bacterial co-occurrence proportion	1.08193	1.21518	1.03233
Bacterial co-occurrence transitivity	0.198802	0.297818	0.364734
Fungal co-exclusion modularity	0.030391	0.148674	0.21948
Fungal co-exclusion proportion	3.07033	2.59427	2.49985
Fungal co-exclusion transitivity	0.548983	1.31617	1.3581
Fungal co-occurrence modularity	1.06555	1.27921	1.51731
Fungal co-occurrence proportion	0.326504	0.310406	0.819832
Fungal co-occurrence transitivity	5.12005	2.92511	2.75159
PC1	1.45068	1.16976	0.990856
PC2	0.70017	0.592046	0.556886
PC3	3.41014	1.02069	1.09044
PC4	0.534564	0.367454	0.352767
PC5	0.276125	0.285311	0.44418
PC6	0.0496458	0.230259	0.38146
PC7	0.182102	0.455543	0.506381
PC8	0.174601	0.41175	0.428249
PC9	0.107439	0.13735	0.231081
PC10	0.202922	0.271642	0.368675
PC11	0.224107	0.717062	0.685646
PC12	0.152925	0.764881	1.50967
PC13	0.150669	0.319323	0.506202
PC14	0.117992	0.291635	0.546987
PC15	0.0935389	0.627406	0.759559
PC16	0.565839	0.397896	0.522828
PC17	0.366396	1.3832	1.22252
PC18	0.299743	0.210655	0.525656
PC19	0.693684	0.311856	0.613831
PC20	0.600529	1.02804	0.965428
PC21	0.216471	0.235172	0.402934
PC22	0.187164	0.664759	0.655741
PC23	0.139931	0.265498	0.401043
PC24	0.234524	0.550997	0.573042
PC25	0.156538	0.348401	0.876202
PC26	0.141625	0.428321	0.797936
PC27	0.148611	0.531819	0.46672
PC28	0.244911	0.245649	0.312864
PC29	0.0738833	0.155642	0.255086
PC30	0.0873725	0.260456	0.352804
PC31	0.0912798	0.233737	0.315746
PC32	0.0393718	0.23908	0.352226
PC33	0.40062	0.665142	0.832967
PC34	0.0939081	0.347886	0.377533
PC35	0.101864	0.25403	0.433315
PC36	0.320228	0.605151	0.519075
PC37	0.193663	0.311146	0.40243
PC38	0.0783728	0.222508	0.373152
PC39	0.0891542	0.238339	0.355063
PC40	0.525827	0.834683	0.84972
PC41	0.140434	0.299204	0.477547
PC42	0.249587	0.341737	0.444075
PC43	0.406077	0.505619	0.499851
PC44	0.51787	0.421967	0.842343
PC45	0.103082	0.443146	0.548647
PC46	0.267334	0.437956	0.551377
PC47	0.0777528	0.178593	0.313866
PC48	0.514532	0.387944	0.531691
PC49	0.316691	0.832565	0.773877
PC50	0.802952	0.474359	0.54481
PC51	0.254668	0.49341	0.637194
PC52	0.274055	0.410919	0.479488
PC53	0.234018	0.838888	1.03794
PC54	0.0370427	0.353149	0.409639
PC55	0.447288	0.426629	0.494845
PC56	0.092031	0.397007	0.384246
PC57	0.214191	0.745168	1.02901
PC58	0.068421	0.309614	0.379223
PC59	0.157642	0.697008	0.681058
PC60	0.23152	0.301049	0.421823
PC61	0.0748089	0.522246	0.866941
PC62	0.549155	1.0965	1.22093
PC63	0.325854	0.700259	0.649226
PC64	0.18457	0.329202	0.458141
PC65	0.158933	0.463692	0.933805
PC66	0.153763	0.509167	0.497483
PC67	0.266057	0.236997	0.715676
PC68	0.458952	0.271699	0.475409
PC69	0.103268	0.45908	0.702338
PC70	0.201488	0.398454	0.498236
Soil type	0	0.0206696	0.0331886
Treatment	0.337644	0.230211	0.228527
Variety + Geography	1.22076	1.69077	1.38907
